# A diet-dependent host metabolite shapes the gut microbiota to protect from autoimmunity

**DOI:** 10.1101/2023.11.02.565382

**Authors:** Margaret Alexander, Vaibhav Upadhyay, Rachel Rock, Lorenzo Ramirez, Kai Trepka, Patrycja Puchalska, Diego Orellana, Qi Yan Ang, Caroline Whitty, Jessie A. Turnbaugh, Yuan Tian, Darren Dumlao, Renuka Nayak, Andrew Patterson, John C. Newman, Peter A. Crawford, Peter J. Turnbaugh

## Abstract

Diet can protect from autoimmune disease; however, whether diet acts via the host and/or microbiome remains unclear. Here, we use a ketogenic diet (KD) as a model to dissect these complex interactions. A KD rescued the experimental autoimmune encephalomyelitis (EAE) mouse model of multiple sclerosis in a microbiota-dependent fashion. Dietary supplementation with a single KD-dependent host metabolite (β-hydroxybutyrate, βHB) rescued EAE whereas transgenic mice unable to produce βHB in the intestine developed more severe disease. Transplantation of the βHB-shaped gut microbiota was protective. *Lactobacillus* sequence variants were associated with decreased T helper 17 (Th17) cell activation *in vitro*. Finally, we isolated a *L. murinus* strain that protected from EAE, which was phenocopied by the *Lactobacillus* metabolite indole lactic acid. Thus, diet alters the immunomodulatory potential of the gut microbiota by shifting host metabolism, emphasizing the utility of taking a more integrative approach to study diet-host-microbiome interactions.
