## Supplemental tables for "A diet-dependent host metabolite shapes the gut microbiota to protect from autoimmunity"

### Sheet: Table S1
Table S1. Diet designs for mouse experiments. Related to Figures 1-6.
			Diets containing KE
	HFD	KD	HFD-KE	KD-KE
Macronutrient content (% kcal)	cat# TD.160239.PWD	cat# TD.160153.PWD	cat# TD.170411.PWD	cat# TD.170412.PWD
Protein	9.8	9.5	10	9.6
Carbohydrate	15	0	15.2	0
Fat	75.2	90.5	71.3	87.4
Ingredients (g/kg)
Casein	160	180	160	180
DL-Methionine	2.5	2.9	2.5	2.9
Corn Starch	158	0	158	0
Sucrose	30	0	30	0
Maltodextrin	46.5	0	46.5	0
Vegetable Shortening, hydrogenated (Crisco)	314	440	248.8	374.8
Cocoa Butter	107	150	84.8	127.8
Corn Oil	60.7	85	48.1	72.4
Cellulose	49.3	59.2	49.3	59.2
Vitamin Mix, AIN-93-VX w/ Cellulose	24	27	24	27
Thiamin (81%)	0.016	0.018	0.016	0.018
Vitamin K1, phylloquinone	0.003	0.004	0.003	0.004
Choline Bitartrate	3.9	4.5	3.9	4.5
Mineral Mix, w/o Ca & P	20.9	24.1	20.9	24.1
Calcium Phosphate, dibasic	15	17.6	15	17.6
Calcium Carbonate	8.1	9.5	8.1	9.5
TBHQ, antioxidant	0.11	0.13	0.11	0.13
C6x2-BHB ester	0	0	100	100

### Sheet: Table S2
Table S2. Relative abundance of SIC ASVs. Related to Figure 4A-Bottom.
ASV_ID	HFD_SIC_1	HFD_SIC_2	HFD_SIC_3	HFD_SIC_4	HFD-KE_SIC_1	HFD-KE_SIC_2	HFD-KE_SIC_3	HFD-KE_SIC_4	HFD-KE_SIC_5	KD_SIC_1	KD_SIC_2	KD_SIC_3	KD_SIC_4	Sequence	ASV	Kingdom	Phylum	Class	Order	Family	Genus	Species	Species_ambiguous
ASV4-Firmicutes-Enterococcus	78.2842	73.7234	77.2752	74.7467	83.4924	79.9093	76.5192	81.241	73.1298	84.2068	86.0377	85.2714	83.8188	TACGTAGGTGGCAAGCGTTGTCCGGATTTATTGGGCGTAAAGCGAGCGCAGGCGGTTTCTTAAGTCTGATGTGAAAGCCCCCGGCTCAACCGGGGAGGGTCATTGGAAACTGGGAGACTTGAGTGCAGAAGAGGAGAGTGGAATTCCATGTGTAGCGGTGAAATGCGTAGATATATGGAGGAACACCAGTGGCGAAGGCGGCTCTCTGGTCTGTAACTGACGCTGAGGCTCGAAAGCGTGGGGAGCAAACAGG	9908fffab7ed4f3bec44cda2f5084d49	Bacteria	Firmicutes	Bacilli	Lactobacillales	Enterococcaceae	Enterococcus	NA	azikeevi/canintestini/canis/casseliflavus/dispar/durans/faecalis/faecium/hirae/lactis/malodoratus/mundtii/olivae/pernyi/plantarum/raffinosus/ratti/rivorum/saigonensis/thailandicus/villorum
ASV2-Bacteroidota-Bacteroides	12.8153	15.4527	13.4596	14.8893	9.82322	12.8425	14.0153	11.8221	14.2499	11.2808	13.6882	14.4152	15.9164	TACGGAGGATCCGAGCGTTATCCGGATTTATTGGGTTTAAAGGGAGCGTAGGTGGACAGTTAAGTCAGTTGTGAAAGTTTGCGGCTCAACCGTAAAATTGCAGTTGATACTGGCTGTCTTGAGTACAGTAGAGGTGGGCGGAATTCGTGGTGTAGCGGTGAAATGCTTAGATATCACGAAGAACTCCGATTGCGAAGGCAGCTCACTGGACTGCAACTGACACTGATGCTCGAAAGTGTGGGTATCAAACAGG	836cd5ea357ad392c00a7e48d921be1d	Bacteria	Bacteroidota	Bacteroidia	Bacteroidales	Bacteroidaceae	Bacteroides	thetaiotaomicron	faecichinchillae/faecis/finegoldii/thetaiotaomicron
ASV9-Proteobacteria-Parasutterella	8.88466	10.8099	9.24692	10.3212	6.52873	7.2368	8.88906	6.82237	3.29924	4.25295	0.0548186	0.100727	0.0275847	TACGTAGGGTGCGAGCGTTAATCGGAATTACTGGGCGTAAAGGGTGCGCAGGCGGTTGAGTAAGACAGATGTGAAATCCCCGAGCTTAACTCGGGAATGGCATATGTGACTGCTCGACTAGAGTGTGTCAGAGGGAGGTGGAATTCCACGTGTAGCAGTGAAATGCGTAGATATGTGGAAGAACACCGATGGCGAAGGCAGCCTCCTGGGACATAACTGACGCTCAGGCACGAAAGCGTGGGGAGCAAACAGG	69a11f927915e2a3ba1f7b9c84486527	Bacteria	Proteobacteria	Gammaproteobacteria	Burkholderiales	Sutterellaceae	Parasutterella	NA	excrementihominis
ASV24-Firmicutes-Lactobacillus	0.0158655	0	0	0	0.0652873	0	0.225927	0.0697176	0.0852387	0.0617564	0.186383	0.167879	0.19861	TACGTAGGTGGCAAGCGTTATCCGGATTTATTGGGCGTAAAGGGAACGCAGGCGGTCTTTTAAGTCTGATGTGAAAGCCTTCGGCTTAACCGGAGTAGTGCATTGGAAACTGGGAGACTTGAGTGCAGAAGAGGAGAGTGGAACTCCATGTGTAGCGGTGAAATGCGTAGATATATGGAAGAACACCAGTGGCGAAAGCGGCTCTCTGGTCTGTAACTGACGCTGAGGTTCGAAAGCGTGGGTAGCAAACAGG	95fdd816723ca482a5caba10bea171c8	Bacteria	Firmicutes	Bacilli	Lactobacillales	Lactobacillaceae	Lactobacillus	murinus	animalis/apodemi/crispatus/faecis/murinus
ASV2099-Bacteroidota-Bacteroides	0	0	0	0.0160849	0	0	0	0	0	0	0	0	0	TACGGAGGATCCGAGCGTTCTCCTGCTTTCTTTTTTTTCCCTTTATTTTCTTTGTACTGTTAAGTCAGTTGTGAAAGTTTGCGGCTCAACCGTAAAATTGCAGTTGATACTGGCTGTCTTGAGTACAGTAGAGGTGGGCGGAATTCGTGGTGTAGCGGTGAAATGCTTAGATATCACGAAGAACTCCGATTGCGAAGGCAGCTCACTGGACTGCAACTGACACTGATGCTCGAAAGTGTGGGTATCAAACAGG	9749e6904134d3ceb841d7e3668ee033	Bacteria	Bacteroidota	Bacteroidia	Bacteroidales	Bacteroidaceae	Bacteroides	NA	NA
ASV20-Actinobacteriota-Bifidobacterium	0	0	0	0	0.0100442	0	0	0	0	0	0	0	0	TACGTAGGGTGCAAGCGTTATCCGGATTTATTGGGCGTAAAGGGCTCGTAGGCGGTTCGTCGCGTCCGGTGTGAAAGTCCATCGCTTAACGGTGGATCCGCGCCGGGTACGGGCGGGCTTGAGTGCGGTAGGGGAGACTGGAATTCCCGGTGTAACGGTGGAATGTGTAGATATCGGGAAGAACACCAATGGCGAAGGCAGGTCTCTGGGCCGTTACTGACGCTGAGGAGCGAAAGCGTGGGGAGCGAACAGG	a9b24370bdb02a8ee91855de7b8b2813	Bacteria	Actinobacteriota	Actinobacteria	Bifidobacteriales	Bifidobacteriaceae	Bifidobacterium	pseudolongum	choerinum/globosum/pseudolongum
ASV35-Firmicutes-Dubosiella	0	0	0	0	0	0	0	0.0149395	0	0	0	0	0	TACGTAGGTGGCGAGCGTTATCCGGAATGATTGGGCGTAAAGGGTGCGTAGGCGGCCTGCTAAGTCTGGAGTGAAAGGTACCGGCTCAACCGGTACAGGCTCTGGAAACTGGCGGGCTAGAGAGCAGGAGAGGGCGGTGGAACTCCATGTGTAGCGGTAAAATGCGTAGATATATGGAAGAACACCAGTGGCGAAGGCGGCCGCCTGGCCTGTTACTGACGCTGAGGCACGAAAGCGTGGGGAGCAAATAGG	da47a7f676f9a37da03e64a99251fd78	Bacteria	Firmicutes	Bacilli	Erysipelotrichales	Erysipelotrichaceae	Dubosiella	NA	NA
ASV143-Firmicutes-NA	0	0	0	0	0.0552431	0.011487	0.109068	0.029879	0.0551544	0	0	0	0	TACGTAGGTGGCAAGCGTTATCCGGAATGATTGGGCGTAAAGGGTGCGTAGGCGGCAAAATAAGTCTGAAGTAAAAGGCGTTGGCTCAACCAACGTAAGCTTTGGAAACTGTTAAGCTAGCGTGCAGGAGAGGTTAGTGGAATTCCATGTGTAGCGGTAAAATGCGTAGATATATGGAGGAACACCAGTGGCGAAGGCGGCTAACTGGCCTGTAACGGACGCTGAGGCACGAAAGCGTGGGGAGCAAATAGG	97d033725a3fcb0e6b0f9554365d4e0f	Bacteria	Firmicutes	Bacilli	Erysipelotrichales	Erysipelotrichaceae	NA	NA	NA
ASV58-Firmicutes-[Eubacterium] nodatum group	0	0	0	0	0	0	0.225927	0	9.13558	0	0	0	0	TACGTAGGGGGCAAGCGTTATCCGGAATTATTGGGCGTAAAGAGTACGTAGGTGGCAACCTAAGCGCAGGGTTTAAGGCAATGGCTCAACCATTGTTCGCCCTGCGAACTGGGATGCTTGAGTGCAGGAGAGGAAAGCGGAATTCCTAGTGTAGCGGTGAAATGCGTAGATATTAGGAGGAACACCAGTGGCGAAGGCGGCTTTCTGGACTGTAACTGACACTGAGGTACGAAAGCGTGGGGAGCAAACAGG	62dc76a09326c359be5946507e82e9fa	Bacteria	Firmicutes	Clostridia	Peptostreptococcales-Tissierellales	Anaerovoracaceae	[Eubacterium] nodatum group	NA	NA
ASV384-Proteobacteria-Pseudomonas	0	0	0	0	0	0	0	0	0	0.00823418	0	0	0	TACGAAGGGTGCAAGCGTTAATCGGAATTACTGGGCGTAAAGCGCGCGTAGGTGGTTCAGCAAGTTGGATGTGAAATCCCCGGGCTCAACCTGGGAACTGCATCCAAAACTACTGAGCTAGAGTACGGTAGAGGGTGGTGGAATTTCCTGTGTAGCGGTGAAATGCGTAGATATAGGAAGGAACACCAGTGGCGAAGGCGACCACCTGGACTGATACTGACACTGAGGTGCGAAAGCGTGGGGAGCAAACAGG	ff9d93d7b7e46787568f2d241caeaf3b	Bacteria	Proteobacteria	Gammaproteobacteria	Pseudomonadales	Pseudomonadaceae	Pseudomonas	aeruginosa	aeruginosa/denitrificans/fluorescens/hussainii/mendocina/otitidis/phage/protegens/putida/sihuiensis/tropicalis
ASV18-Firmicutes-Romboutsia	0	0	0	0	0	0	0	0	0	0.0205855	0	0	0	TACGTAGGGGGCTAGCGTTATCCGGAATTACTGGGCGTAAAGGGTGCGTAGGTGGTTTCTTAAGTCAGAGGTGAAAGGCTACGGCTCAACCGTAGTAAGCCTTTGAAACTGGGAAACTTGAGTGCAGGAGAGGAGAGTGGAATTCCTAGTGTAGCGGTGAAATGCGTAGATATTAGGAGGAACACCAGTTGCGAAGGCGGCTCTCTGGACTGTAACTGACACTGAGGCACGAAAGCGTGGGGAGCAAACAGG	e335f74033bc634af43ee6baa84fa247	Bacteria	Firmicutes	Clostridia	Peptostreptococcales-Tissierellales	Peptostreptococcaceae	Romboutsia	ilealis	ilealis/timonensis
ASV8-Firmicutes-Dubosiella	0	0	0	0	0	0	0	0	0	0.0370538	0	0	0	TACGTAGGTGGCGAGCGTTATCCGGAATGATTGGGCGTAAAGGGTGCGCAGGCGGCCGGGCAAGTCCGCAGTAAAAACTGGAGGCTCAACCTTCAGGGGCTGCGGAAACTGTCCGGCTGGAGAGCAGGAGAGGACGGTGGAACTCCATGTGTAGCGGTAAAATGCGTAGATATATGGAAGAACACCGGTGGCGAAGGCGGCCGTCTGGCCTGCATCTGACGCTGAGGCACGAAAGCGTGGGGAGCAAATAGG	e9c22dfef2d86bac6ebbd63be98cea5a	Bacteria	Firmicutes	Bacilli	Erysipelotrichales	Erysipelotrichaceae	Dubosiella	newyorkensis	newyorkensis
ASV3-Firmicutes-Lactobacillus	0	0	0	0	0	0	0	0	0.0300842	0.0617564	0	0	0	TACGTAGGTGGCAAGCGTTGTCCGGATTTATTGGGCGTAAAGCGAGTGCAGGCGGTTCAATAAGTCTGATGTGAAAGCCTTCGGCTCAACCGGAGAATTGCATCAGAAACTGTTGAACTTGAGTGCAGAAGAGGAGAGTGGAACTCCATGTGTAGCGGTGGAATGCGTAGATATATGGAAGAACACCAGTGGCGAAGGCGGCTCTCTGGTCTGCAACTGACGCTGAGGCTCGAAAGCATGGGTAGCGAACAGG	0df6c802966e8670279671824da4f10a	Bacteria	Firmicutes	Bacilli	Lactobacillales	Lactobacillaceae	Lactobacillus	johnsonii	crispatus/gasseri/helveticus/hominis/iatae/johnsonii/kefiranofaciens/paragasseri/prophage/taiwanensis
ASV6-Firmicutes-Blautia	0	0	0.0182565	0	0	0	0	0	0.0150421	0.0205855	0.0109637	0	0	TACGTAGGGGGCAAGCGTTATCCGGATTTACTGGGTGTAAAGGGGGCGCAGACGGCGATGCAAGCCAGGAGTGAAAGCCCGGGGCCCAACCCCGGGACTGCTCTTGGAACTGCGTGGCTGGAGTGCAGGAGGGGCAGGCGGAATTCCTGGTGTAGCGGTGAAATGCGTAGATATCAGGAGGAACACCGGTGGCGAAGGCGGCCTGCTGGACTGCAACTGACGTTGAGGCCCGAAAGCGTGGGGAGCAAACAGG	6aaac37f56d07ffcea4fe9ef1cd00d2f	Bacteria	Firmicutes	Clostridia	Lachnospirales	Lachnospiraceae	Blautia	NA	NA
ASV1-Verrucomicrobiota-Akkermansia	0	0.0140479	0	0.0268082	0.0251105	0	0.0155812	0	0	0.0494051	0	0.0447678	0.0165508	TACAGAGGTCTCAAGCGTTGTTCGGAATCACTGGGCGTAAAGCGTGCGTAGGCTGTTTCGTAAGTCGTGTGTGAAAGGCGCGGGCTCAACCCGCGGACGGCACATGATACTGCGAGACTAGAGTAATGGAGGGGGAACCGGAATTCTCGGTGTAGCAGTGAAATGCGTAGATATCGAGAGGAACACTCGTGGCGAAGGCGGGTTCCTGGACATTAACTGACGCTGAGGCACGAAGGCCAGGGGAGCGAAAGGG	7b28c20e72c6c95b3e604f0849245770	Bacteria	Verrucomicrobiota	Verrucomicrobiae	Verrucomicrobiales	Akkermansiaceae	Akkermansia	muciniphila	muciniphila
ASV68-Actinobacteriota-Parvibacter	0	0	0	0	0	0	0	0	0	0	0.0219274	0	0.0220677	TACGTAGGGGGCGAGCGTTATCCGGATTCATTGGGCGTAAAGCGCGCGTAGGCGGCCGCCTAAGCGGAACCTCTAATCCCGGGGCTCAACCTCGGGCCGGGTTCCGGACTGGGCGGCTCGAGTGCGGTAGAGGCAGTTGGAATTCCCGGTGTAGCGGTGGAATGCGCAGATATCGGGAAGAACACCGATGGCGAAGGCAGACTGCTGGGCCGCCACTGACGCTGAGGCGCGAAAGCTGGGGGAGCGAACAGG	af5b96431f030adbd446db31ed2256c0	Bacteria	Actinobacteriota	Coriobacteriia	Coriobacteriales	Eggerthellaceae	Parvibacter	NA	NA

### Sheet: Table S3
Table S3. Characterization of bacterial isolates from KD SIC. Related to Figure 6.
Isolate ID	SIC source	Isolation media	MALDI top hit	MALDI Score Value1	16S rRNA gene sequence	Best BLASTN hit	BLASTN (%ID) 1	Second best BLASTN hit	BLASTN (%ID) 2	BLASTN (%ID) ASV24
KD1	KD-SIC_3	MRS	Enterococcus faecalis	2.07	NA	NA	NA	NA	NA	NA
KD2	KD-SIC_3	MRS	Unknown	1.64	NA	NA	NA	NA	NA	NA
KD3	KD-SIC_3	MRS	Unknown	1.3	NA	NA	NA	NA	NA	NA
KD4	KD-SIC_3	MRS	Enterococcus faecalis	2.13	NA	NA	NA	NA	NA	NA
KD5	KD-SIC_3	MRS	Ligilactobacillus murinus	2.03	NA	NA	NA	NA	NA	NA
KD6	KD-SIC_3	MRS	Ligilactobacillus murinus	2.18	TAATACATGCAAGTCGAACGAAACTTCTTTATCACCGAGTGCTTGCACTCACCGATAAAGAGTTGAGTGGCGAACGGGTGAGTAACACGTGGGCAACCTGCCCAAAAGAGGGGGATAACACTTGGAAACAGGTGCTAATACCGCATAACCATAGTTACCGCATGGTAACTATGTAAAAGGTGGCTATGCTACCGCTTTTGGATGGGCCCGCGGCGCATTAGCTAGTTGGTGAGGTAAAGGCTTACCAAGGCAATGATGCGTAGCCGAACTGAGAGGTTGATCGGCCACATTGGGACTGAGACACGGCCCAAACTCCTACGGGAGGCAGCAGTAGGGAATCTTCCACAATGGGCGAAAGCCTGATGGAGCAACGCCGCGTGGGTGAAGAAGGTCTTCGGA…	Ligilactobacillus animalis strain KCTC 3501	99.73	Ligilactobacillus murinus strain NBRC 14221	99.59	100
1MALDI score values denote confidence of identification where scores ranging from 2.00-3.00 denote high-confidence identification; 1.70-1.99 denote low-confidence, and scroes ranging from 0.00-1.69 denote no organism identification possible

### Sheet: Table S4
Table S4. Annotated aminotransferase and lactate dehydrogenase genes in L. murinus KD6. Related to Figure 6.
Annotated aminotransferases1
Name	Locus ID	Start	End	Strand	Sequence	AA length	Uniref90
pyridoxal phosphate-dependent aminotransferase	EGAPMK_06370	1287671	1288831	-	MQARFNHKIEAIAVSDIRQFDMEVSQIEGIIKLTLGEPDFNTPEHVKQAAIAAINADQSHYTPNSGIMELRRAAAKYYKEKYDLDYTPEQVITTVGATEAIAASLQTILNPGDTVLMPTPVFPIYAPISQLNGADVLQVDTSADGFILTPEKLRATLEENKDKNIKAVVLVYPSNPTGATYTKEQLAALAKVIAEYDIWALCDEVYAELTYEGQHVSLASFLPENTIVISGLSKSHAMTGWRLGFILGPKDFSEQVVKAHQYMVTAPTTNVQFAALEALTKGKDDALSMRKEYQARRDFMRQALEDAGFEVVQPDGAFYLFAKIPAKCGHDSWKFVRELAKEAKVALIPGVSFGQGGEGYVRLSYAASMDDLRQASERIKKFTDNY	386	UniRef90_A0A062X9D6
Aminotransferase	EGAPMK_06520	1319466	1320653	-	MELSKRVQNVSPSATLALSAKAKQLKADGYDVKNLTAGEPNFNTPEHIKEAAIQAIRAGKSDFYTAALGIVELRKAIAEATNAEYHTDYTFENVAVTVGGKFSLYAVAQTILDPGDEVLIPLPYWVSYSEQVKLAEGKPVFVLPETGKLKVTVADLEAKRTEKTKAVIINSPQNPSGVIYTRAELEAIGNWAVKNNIWLIADDMYNKLVYNGNSFVSLVELSEAIKQQTILINGFSKTYSMTGWRVGYTLANKELIAKLGTVVGHATGNLSAVSQYAALAALQQDQACVEKMRQEYETRLNEIYPLVEKIPGFELTAKPEGAFYLFPNIQKALKATGFSDAPSFADALLSENFVAVVPGEAFGMPGHIRLSYATSLEDLREAIVRIEKFVEKYSK	395	UniRef90_A0A062XBM0
aspartate aminotransferase family protein	EGAPMK_09015	1878747	1880084	+	MAKNDELLHQEARSLASQSRIKYFDLVIAQGNGALLTDADGKEYIDLLASASSTNTGHCHPTVVQAITRQAQNLIQYTPAYFANPIAAKLSARLTKLAPMSGPVKLAWGNSGSDANDAIIKFARAYTGRQYIVTFTGAYHGSTYGSLTASGVSLNMTRKLGPLLPGIIKVPYPDPWQRAPHETEEQFVERMFAAFKLPFETYLPPDEVACILIEPIQGDGGIIKAPTKYLQKVYEFAHEHGILFAVDEVNQGMGRTGKWWSIQQFGLEPDLMSVGKSLASGLPLSAVIGRTEIMEALEAPAHVFTTAGNPLTAAAALATIEVIEKEDLLRRSTDLGKSATTFFQQAQAKYDFIGDVRMYGLNGGIDIIDPKTKRPSTEIATKIIHRAFELGVIMISLRG…	445	UniRef90_A0A829ZKT3
branched-chain amino acid aminotransferase	EGAPMK_01335	292170	293192	-	MTDLVDLDWENLGFDYMELPYRYRAHYKDGQWHKAGLTEDATIAINEGSPVFHYGQAAFEGLKAYRCKDGSINLFRPDQNAARLQRSCQRLLMPEVPTEMFINALKQVVKANEAYVPPYGSGGTLYLRPNIIGVGPNIGVHPASEYIFTVFAMPVGNYFKGGLQPTNFLAANYDRAAHKGTGQSKVGGNYAASLLPGAEAKKQGFSDCIYLDPLEHKKIEEVGSANFFGITNDNKFVTPKSPSILPSITKYSLLYLAKERLGMETEETDIYLDDLDHLVEAGACGTAAVISPIGGFQIGDKLHVFYSETEVGPVTKKLYDELTGIQFGDKKAPEGWIVKV	340	UniRef90_A0A062X2L1
Annotated lactate dehydrogenases1
Name	Locus ID	Start	End	Strand	Sequence	AA length	Uniref90
D-lactate dehydrogenase	EGAPMK_06005	1213440	1214435	+	MKFIAYNVRQDERAYFENWSQKNNIEIKLVADEVTSENLSLSKGYDAVISFQTGTYPADLFETLAGYGVKDVSIRNVGVDNLDLAEAKKYGIAVTNVPAYSPNAIAEFSVTILLQLLRNQNIFRKRMAANDYRWAPFVGKEIRALTIGVVGTGRIGKAAIDIYKGFGAKILAFDPYHDPKLESEGIYVDTLEELVAKADVLTLHMPGSDKDGHLIDAKMIEKMKDGAYIINTARGSLIDAKALLAALKSGKLGGAGLDTYEFETPIFNHDLNETGVKDELFKELVALDNVVMTPHIAFYTETAVENMVNISLDSAKSVIETGTAPTLVQTK	331	UniRef90_A0A829DIQ6
L-lactate dehydrogenase	EGAPMK_02670	572183	573145	-	MSKTQNHQKVILVGDGAVGSSYAYAMALQGIAEEFGIVDVVKERTEGDALDLIDATGYTYPKKIYSAEYSDCKDADLVVITAGAPQKPGETRLDLVNKNLRILSSIVKPVVDSGFNGIFLVAANPVDILTYATWKFSGFPTERVLGSGTSLDTARLRVAMADLTGIKDPRSMHAYIMGEHGDSEFAAYSAATIGAVPFLDWVKANNISQETLDKMEDDVRNKAYEIISKKGATFYGVAAALARISKAILRDEDTVLPISAYMDGQYGLNDIYIGTPAVVNADGVKQVIEVPLNEKEMKQMQESAKTLKEVLTNGLKSLED	320	UniRef90_A0A0R1U7S7
L-lactate dehydrogenase	EGAPMK_04030	845969	846883	+	MRKLGVIGIGNVGVTVAYTIVSQGIADELVMIDTNDKKVLAEKLDFEDAMPRMPYHTEIKIQDYADLKDADVVITAFGDIQASVRTGNRFAEFEINSKNAVEVGRKLKEAGFNGVLINISNPCDAITTILQQETGLPRNRVFGTGTFLDTARMQHVVGDYLHQDSRNIDGYVLGEHGNSQFNAWSTVRANNKPITEILSQAEIEALDSKPSEGAWTVASGKGYTSYAIATCGVRLAQAVMSNAKLFAPASVYVEALGTYIGYPAIIGADGVEEVVELKLNAKEEEQLARSVQYIKDHVAQLGKD	304	UniRef90_A0A062X3
lactate dehydrogenase	EGAPMK_04885	1015641	1016657	+	MFTKVRLRFDTKRDILLLLYRGGPKEIAFRQDEKWGIQMDNNMMICGENPELQLFLQTSILHDEHLKCFWFQINETPTDQVVSLVESSAFADNFVLEATAHPKWDELQLILLGTPPKDYVEAEGENAQRRWVQLVINQAMANGFRGKICVVLPHDHLWVYSALRFSGLPANNVFGLGTMGLSETVARLLGERLDIGSDPIYANVIGTQDEAFIAWSRAQIAGNSVLGIVAQDNSLFGQAKLDEITKDYQAKSVQAKEVVTVLCLQRICRALFFNHPILVPLTHEIEFAKQKIAVSEPVVLSKQGVAVLTKLTLSEEETTQYMEVKQNVLTELENLRKQ	338	UniRef90_A0A829DC04
1Annotated with Bakta
Software: v1.8.1
Database: v5.0, full
DOI: 10.1099/mgen.0.000685
URL: github.com/oschwengers/bakta

### Sheet: Table S5
Table S5. BLASTP analysis of L. murinus KD6 aspartate aminotransferase and D-lactate dehydrogenase compared to known ILA producing species. Related to Figure 6.
BLASTP aminotransferase (top hit)
Name	Locus ID	Start	End	Strand	Sequence	AA length	Uniref90	Clostridium sporogenes (Accession: WP_265230819.1) sequence	Lactobacillus reuteri (Accession: MRH46764.1) sequence	Lactobacillus murinus (Accession: WP_257577272.1) sequence
aspartate aminotransferase family protein	EGAPMK_09015	1878747	1880084	+	MAKNDELLHQEARSLASQSRIKYFDLVIAQGNGALLTDADGKEYIDLLASASSTNTGHCHPTVVQAITRQAQNLIQYTPAYFANPIAAKLSARLTKLAPMSGPVKLAWGNSGSDANDAIIKFARAYTGRQYIVTFTGAYHGSTYGSLTASGVSLNMTRKLGPLLPGIIKVPYPDPWQRAPHETEEQFVERMFAAFKLPFETYLPPDEVACILIEPIQGDGGIIKAPTKYLQKVYEFAHEHGILFAVDEVNQGMGRTGKWWSIQQFGLEPDLMSVGKSLASGLPLSAVIGRTEIMEALEAPAHVFTTAGNPLTAAAALATIEVIEKEDLLRRSTDLGKSATTFFQQAQAKYDFIGDVRMYGLNGGIDIIDPKTKRPSTEIATKIIHRAFELGVIMISLRG…	445	UniRef90_A0A829ZKT3	MGNYWRPFNPANSEMNLTISKGEGVYLYDNFGRKYIDAFSGLWNVNFGYSDPEIKEAIKVQVDELPFVNPITLNNKNAIELSSILCSITHDDISKVVYTCSGSESIEAAIKISRKYSKFKCRENYHIAVIEGSYHGNYYGSMAASNYDEQEKYGYGPMLDGFLKLPMPFCRCCKTDKMSRGCIDKILHKLDNVLEENKDKLCAVIVEPIIASGGIIPLFEEYITRISDFCKRNDILFICDEVATGFGRTGSLFCFQHHNLKPDLIALSKGINNGYLPLGALCITKKVENEFIKNKEILFHFSTQNANPICLSAALATLKKMESNHFLSDINEKSEYLKSKLNCELNKIEMVFEIRIYGLMIAIDLIDPSTSKPITKEKLFGVISKLYELGCLAGISFSE…	MDKMKMLKKTNKEVLQKEEAAFATAARIKYYDIVLDHGQGATVTDIEGHDYIDLLASASSTNTGHAHPQIVKAIQEQAAKMIQYTPAYFANSQAARLAPRLAELAPMSGPVEMVWGNSGSDANDAIIKFARAYTGRQYIVSFTGAYHGSTYGSMTLSGVSLNMTRKMGPMLPGVVKVPFPSPWERLVGETEEDFVDRMFAQFMLPFETYLPADEVAAILIEPIQGDGGIVKTPPAYMRKVYEFAKANGIVFAVDEVNQGMGRTGNWWSIQHFGIEPDLMSVGKSLASGMPLSAMIGRKEILESLGAPANVYTTAGNPVTTAAANATLDVIQNEHLLERSQRLGAKAEEFFKQEQAKYSFVGDVRMYGLDGGIDIVDPVTGEGDSDATTKLMYRIFELGA…	MAKNDELLHQEARSLASPSRIKYFDLVIAQGNGALLTDADGKEYIDLLASASSTNTGHCHPTVVQAITQQAQKLIQYTPAYFANPIAAKLSTRLTKLAPMTGPVKLAWGNSGSDANDAIIKFARAYTGRQYIVTFTGAYHGSTYGSLTASGVSLNMTRKLGPLLPGIIKVPYPDPWQKAPHETTEQFVNRMFEAFKLPFETYLPPDEVACILIEPIQGDGGIIKAPTKYLQKVYEFAHEHKILFAVDEVNQGMGRTGKWWSIQQFGLEPDLMSVGKSLASGLPLSAVIGRAEIMEALKAPAHVFTTAGNPLTAAAALATIEVIEKEDLLRRSTKLGRSALTFFQQAQAKYDFIGDVRMYGLNGGIDIVDPKTKKPSTEIATKIIHRAFELGVIMISLRG…
BLASTP lactate dehydrogenase (top hit)
Name	Locus ID	Start	End	Strand	Sequence	AA length	Uniref90	Clostridium sporogenes (Accession: J7SHB8) sequence	Lactobacillus reuteri (Accession: WP_019251792.1 ) sequence	Lactobacillus murinus (Accession: KRM76296.1) sequence
D-lactate dehydrogenase	EGAPMK_06005	1213440	1214435	+	MKFIAYNVRQDERAYFENWSQKNNIEIKLVADEVTSENLSLSKGYDAVISFQTGTYPADLFETLAGYGVKDVSIRNVGVDNLDLAEAKKYGIAVTNVPAYSPNAIAEFSVTILLQLLRNQNIFRKRMAANDYRWAPFVGKEIRALTIGVVGTGRIGKAAIDIYKGFGAKILAFDPYHDPKLESEGIYVDTLEELVAKADVLTLHMPGSDKDGHLIDAKMIEKMKDGAYIINTARGSLIDAKALLAALKSGKLGGAGLDTYEFETPIFNHDLNETGVKDELFKELVALDNVVMTPHIAFYTETAVENMVNISLDSAKSVIETGTAPTLVQTK	331	UniRef90_A0A829DIQ6	MKILAYCVRPDEIDSFKNFSEKYGHTVDLIPDSFGPNVAHLAKGYDGISILGNDTCNREALEKIKDCGIKYLATRTAGVNNIDFDAAKEFGINVANVPAYSPNSVSEFTVGLALSLTRKIPFALKRVELNNFALGGLIGVELRNLTLGVIGTGRIGLKVIEGFSGFGMKKMIGYDIFENEKAKEYIEYKSLDEVYKEADIITLHAPLTDDNYHMIGKESIAKMKDGVFIINAARGALIDSEALIEGLKSGKIAGAALDSYEYEQGVFHNNKMNEIMKDDTLERLKSFPNVVITPHLGFYTDEAVSNMVEITLMNLQEFELKGTCKNQRVCK	MKIYMYGVYQDEVPYIEEWQEEHPEVTVDSTTKLLDESTVNLSKGSDGVVVFQQKPYSDEALRQLALNGITKMSLRNVGVDNLNHELVQELGFQITNVPVYSPAAIAEFSVTQALNLLRRTKEFYLKLAKGDYNWAPHLAKEMNKQVVGIVGTGNIGSTAAKIFAGFGAKVIAYSRHQNKELEGIVEYVSLDELYKRATIISLYLPHVPATDKMLNEKTFAMMQDGVLLVNTARGPLVDEKALIEALNSGKVGGAALDVMTGETKIFNQQINFQEVDYDEFKDLVDRPNVLITPHIAFYTDQAIKNMVKMSLSANLDLIKTGTSDKLVKF	MLALDLKLKCEIIKKKLAKIQERKAAFLHLDSHLVQQFVMKFIAYNVRQDERAYFENWSQENNIEIKLVADEVTSKNLSLSKGYDAVISFQTGIYPAEFFETLASYGIKDVSIRNVGVDNLDLAEAKKYGIAVTNVPAYSPNAIAEFSVAILLQLLRNQNIFRKRMAANDYRWAPFVGKEIRALTIGIVGTGRIGKAAIDIYKGFGAKILAFDPYHDPKLESEGIYIDTLEDLVAKVDVLTLHMPGSDKDGHLIDAKMIEKMKDGAYIINTARGSLIDAKALLTALKSGKLGGAGLDTYEFETPIFNHDLNETGVKDELFKELVALDNVVMTPHIAFYTETAVENMVNIALDSAKSVIETGTAPTLVQTK
